# Metabolic priming of GD2 *TRAC*-CAR T cells during manufacturing promotes memory phenotypes while enhancing persistence

**DOI:** 10.1101/2024.01.31.575774

**Authors:** Dan Cappabianca, Dan Pham, Matthew H. Forsberg, Madison Bugel, Anna Tommasi, Anthony Lauer, Jolanta Vidugiriene, Brookelyn Hrdlicka, Alexandria McHale, Quaovi Sodji, Melissa C. Skala, Christian M. Capitini, Krishanu Saha

**Affiliations:** Wisconsin Institute for Discovery, University of Wisconsin-Madison, Madison, Wisconsin USA; Department of Biomedical Engineering, University of Wisconsin-Madison, Madison, Wisconsin USA; Morgridge Institute for Research, University of Wisconsin-Madison, Madison, Wisconsin, USA; Department of Pediatrics, University of Wisconsin School of Medicine and Public Health, Madison, Wisconsin USA; Promega Corporation, Fitchburg, Wisconsin, USA; University of Wisconsin Carbone Cancer Center, University of Wisconsin-Madison, Madison, Wisconsin USA; Department of Human Oncology, University of Wisconsin School of Medicine and Public Health, Madison, Wisconsin USA

**Keywords:** Gene editing, CAR T cells, cancer, metabolism, stem cell memory, CRISPR, GMP-compatible, pre-clinical, scale-up

## Abstract

Manufacturing Chimeric Antigen Receptor (CAR) T cell therapies is complex, with limited understanding of how media composition impact T-cell phenotypes. CRISPR/Cas9 ribonucleoproteins can precisely insert a CAR sequence while disrupting the endogenous T cell receptor alpha constant (*TRAC*) gene resulting in *TRAC*-CAR T cells with an enriched stem cell memory T-cell population, a process that could be further optimized through modifications to the media composition. In this study we generated anti-GD2 *TRAC*-CAR T cells using “metabolic priming” (MP), where the cells were activated in glucose/glutamine low media and then expanded in glucose/glutamine high media. T cell products were evaluated using spectral flow cytometry, metabolic assays, cytokine production, cytotoxicity assays *in vitro* and potency against human GD2+ xenograft neuroblastoma models *in vivo*. Compared to standard *TRAC*-CAR T cells, MP *TRAC*-CAR T cells showed less glycolysis, higher CCR7/CD62L expression, more bound NAD(P)H activity and reduced IFN-γ, IL-2, IP-10, IL-1β, IL-17, and TGFβ production at the end of manufacturing *ex vivo*, with increased central memory CAR T cells and better persistence observed *in vivo*. Metabolic priming with media during CAR T cell biomanufacturing can minimize glycolysis and enrich memory phenotypes *ex vivo*, which could lead to better responses against solid tumors *in vivo*.
