## Supplementary material for "Metabolic priming of GD2 *TRAC*-CAR T cells during manufacturing promotes memory phenotypes while enhancing persistence": Supplmental Tables

### Sheet: Supp Table 2
Supplementary Table 1
Nanoplasmid sequences (5' --> 3')
Knock-In Template	Construct organization	Vector format	Vector backbone size (bp)	Right homology arm length (bp)	Left homology arm length (bp)	Total insert size	Total construct size (bp)	Locus targeted	expressed transgene(s)	synthetic gene sequence*
VFC-CAR	LHA.2A.14G2A-CD28-OX40-CD3ζ. Rb_glob_PA.RHA	nanoplasmid	429	499	383	3708	3708	TRAC	anti-GD2-CAR	cctttttcccatgcctgcctttactctgccagagttatattgctggggttttgaagaagatcctattaaataaaagaataagcagtattattaagtagccctgcatttcaggtttccttgagtggcaggccaggcctggccgtgaacgttcactgaaatcatggcctcttggccaagattgatagcttgtgcctgtccctgagtcccagtccatcacgagcagctggtttctaagatgctatttcccgtataaagcatgagaccgtgacttgccagccccacagagccccgcccttgtccatcactggcatctggactccagcctgggttggggcaaagagggaaatgagatcatgtcctaaccctgatcctcttgtcccacaagcttctgacctcttc…
No CAR Control	LHA.2A.H2B_mCherry.rb_glob-PA.RHA	nanoplasmid	429	499	383	3248	3248	TRAC	H2B-mCherry	cctttttcccatgcctgcctttactctgccagagttatattgctggggttttgaagaagatcctattaaataaaagaataagcagtattattaagtagccctgcatttcaggtttccttgagtggcaggccaggcctggccgtgaacgttcactgaaatcatggcctcttggccaagattgatagcttgtgcctgtccctgagtcccagtccatcacgagcagctggtttctaagatgctatttcccgtataaagcatgagaccgtgacttgccagccccacagagccccgcccttgtccatcactggcatctggactccagcctgggttggggcaaagagggaaatgagatcatgtcctaaccctgatcctcttgtcccacaagcttctgacctcttc…

### Sheet: Supp Table 3
28	KPM CAR plasmid	CAR 1RR		20 µl
			agacttcctctgccctctcc
29	KPM CAR plasmid	CAR 2FF	ACCCAAACTCCACTCTCCCT	20 µl
30	KPM CAR plasmid	CAR 2RR	TGGATACAGTTGGTGCAGCA	20 µl
31	KPM CAR plasmid	CAR 3FF	ACATGAACTGGGTGAGGCAG	20 µl
32	KPM CAR plasmid	CAR 3RR	ATAGCAAGCCAGGACTCCAC	20 µl
33	KPM CAR plasmid	CAR 4FF	AGCATTACCAGCCCTATGCC	20 µl
34	KPM CAR plasmid	CAR 4RR	GCTCGCCTTTCATCCCAATC	20 µl
35	KPM CAR plasmid	CAR 5FF	TAACAGCCAGacgcgtgaat	20 µl
36	KPM CAR plasmid	CAR 6FF	tcccagtcatagctgtccct	20 µl
s	KPM mCherry plasmid	mCherry 1RR	agacttcctctgccctctcc	20 µl
14	KPM mCherry plasmid	mCherry 2FF	GGCGCAGAAGAAGGATGGTA	20 µl
15	KPM mCherry plasmid	mCherry 2RR	CCCTCCATGTGCACCTTGAA	20 µl
16	KPM mCherry plasmid	mCherry 3RR	TTGACCTCAGCGTCGTAGTG	20 µl
17	KPM mCherry plasmid	mCherry 4FF	GGCATGGACGAGCTGTACAA	20 µl
18	KPM mCherry plasmid	mCherry 4RR	taaggaatggacagcagggg	20 µl

### Sheet: Supp Table 4
Supplementary Table 2
All antibodies used in this study and volumes used per sample in each panel
Antigen	Clone	Fluorophore	Manufacturer	Catalog #	Volume Needed Per Sample (uL)	Post-Manufacturing Analysis	In Vivo Spleen Analysis
GhostRedTM780		-	Tonbo Biosciences	13-0865-T100	-	Yes (CAR/TCR analysis only)
Live/Dead Blue		-	ThermoFisher	L34961A	-	Yes	Yes
CAR	anti-id 1A7	APC	NCI, Novus Biologics	NCI, 705-0010	0.2	Yes	Yes
TCR α/β	IP26	BV421	Biolegend	306722	1.25	Yes	Yes
CD4	SK3	Spark Blue 550	Biolegend	344656	0.63	Yes	Yes
CD8	SK1	BUV805	BD Biosciences	612890	0.313	Yes	Yes
CD45RA	HI100	PE/Fire700	Biolegend	304172	2.5	Yes	Yes
CD45RO	UCHL1	BV480	BD Biosciences	566192	2.5	Yes	Yes
CD62L	DREG-56	Brilliant Violet 605	Biolegend	304834	2.5	Yes	Yes
CCR7	G043H7	Spark NIR 685	Biolegend	353258	2.5	Yes	Yes
Human CD45	2D1	Spark Blue 574	Biolegend	368558	0.63	No	Yes
PD1	EH12.2H7	BV785	Biolegend	329930	2.5	No	Yes
LAG3	11C3C65	BV650	Fisher	369316	4	No	Yes
TIM3	7D3	BB515	BD Biosciences	565568	1.25	No	Yes
CD39	TU66	BUV737	BD Biosciences	612852	0.63	No	Yes
TIGIT	A15153G	PE-Fire 640	Biolegend	372744	2.5	No	Yes
CD27	O323	BV570	Biolegend	302825	1.25	Yes	Yes
CD5	UCHT2	BUV563	BD Biosciences	741354	0.313	No	Yes
